# Campolina: A Deep Neural Framework for Accurate Segmentation of Nanopore Signals

**DOI:** 10.1101/2025.07.08.663658

**Authors:** Sara Bakić, Krešimir Friganović, Bryan Hooi, Mile Šikić

## Abstract

Nanopore sequencing enables real-time, long-read analysis by processing raw signals as they are produced. A key step, segmentation of signals into events, is typically handled algorithmically, struggling in noisy regions. We present Campolina, a first deep-learning framework for accurate segmentation of raw nanopore signals. Campolina uses a convolutional model to identify event boundaries and significantly outperforms the traditional Scrappie algorithm on R9.4.1 and R10.4.1 datasets. We introduce a comprehensive evaluation pipeline and show that Campolina aligns better with reference-guided ground-truth segmentation. We show that integrating Campolina segmentation into real-time frameworks, Sigmoni and RawHash2, improves their performance while maintaining time efficiency.
