## Supplementary tables for "Campolina: A Deep Neural Framework for Accurate Segmentation of Nanopore Signals"

### Sheet: Supplementary Table 1
Supplementary Table 1: The table summarizes the mean ± standard deviation for execution time (Time Range in seconds), mean CPU usage (%), and peak memory consumption (MB) for each tool and associated command: basecalling (Dorado), signal refinement (Remora), and segmentation (Campolina).
Tool	Command	Time Range (s)	Mean CPU Usage (%)	Peak memory usage (MB)
Dorado	Basecalling	35.63 ± 0.49	151.0 ± 2.10	1737.66 ± 15.72
Remora	Refinement	176.66 ± 1.56	107.4 ± 1.20	1050.52 ± 0.35
Campolina	Segmentation	20.6 ± 0.38	631.2 ± 7.00	2627.42 ± 17.92

### Sheet: Supplementary Table 2
Supplementary Table 2: The table compares the average runtime (in seconds) of the gen_peaks command from Scrappie that corresponds to identifying event borders in signal chunks and the predict command from Campolina that process signal chunks to obtain event borders.
Tool	Command	Time Range
Scrappie	gen_peaks	14.85 ± 0.05
Campolina	segment	13.94 ± 0.10

### Sheet: Supplementary Table 3
Supplementary Table 3: The table summarizes per-class results for Zymo binary classification task and RawHash2 framework. The table presents precision, recall, F1 score, and total read-length support, along with true positives (TP), false positives (FP), and false negatives (FN) for R10.4.1 and R9.4.1 nanopore versions. Yeast is treated as positive class while Bacteria is treated as negative clas…
Nanopore version	Segmentation	Class	Precision	Recall	F1 score	Length support	TP	FP	FN
R10.4.1	Scrappie	Yeast	0.9328	0.8354	0.8814	7846140	829	60	171
R10.4.1	Scrappie	Bacteria	0.9956	0.8948	0.9425	43971688	5341	22	659
R10.4.1	Campolina	Yeast	0.9265	0.8682	0.8964	7846140	861	77	139
R10.4.1	Campolina	Bacteria	0.996	0.9212	0.9571	43971688	5499	21	501
R9.4.1	Scrappie	Yeast	0.9919	0.9116	0.9501	22990763	914	5	86
R9.4.1	Scrappie	Bacteria	0.9962	0.9664	0.9811	108893324	5791	13	209
R9.4.1	Campolina	Yeast	0.9963	0.8885	0.9393	22990763	878	5	122
R9.4.1	Campolina	Bacteria	0.9975	0.9428	0.9694	108893324	5615	8	385

### Sheet: Supplementary Table 4
Supplementary Table 4: The table summarizes per-class results for Host depletion classification task and RawHash2 framework. The table presents precision, recall, F1 score, and total read-length support, along with true positives (TP), false positives (FP), and false negatives (FN) for R10.4.1 and R9.4.1 nanopore versions. Human is treated as positive class while Zymo is treated as negative class…
Nanopore version	Segmentation	Class	Precision	Recall	F1 score	Length support	TP	FP	FN
R10.4.1	Scrappie	Human	0.9535	0.3806	0.544	22406487	1626	59	6140
R10.4.1	Scrappie	Zymo	0.9992	0.7918	0.8835	51817828	5520	1	1480
R10.4.1	Campolina	Human	0.9705	0.5415	0.6951	22406487	2350	50	5416
R10.4.1	Campolina	Zymo	0.9993	0.8633	0.9263	51817828	5998	1	1002
R9.4.1	Scrappie	Human	0.9851	0.8338	0.9032	44670966	5682	26	1453
R9.4.1	Scrappie	Zymo	0.9978	0.9499	0.9733	131884087	6644	18	356
R9.4.1	Campolina	Human	0.9895	0.7714	0.8669	44670966	4950	22	2185
R9.4.1	Campolina	Zymo	0.9991	0.9291	0.9628	131884087	6451	14	549

### Sheet: Supplementary Table 5
Supplementary Table 5: The table summarizes per-class results for Zymo multiclass classification task and RawHash2 framework. The table presents precision, recall, F1 score, and total read-length support, along with true positives (TP), false positives (FP), and false negatives (FN) for R10.4.1 and R9.4.1 nanopore versions. The metrics are calculated with "macro average", and length-weighted.
Nanopore version	Segmentation	Class	Precision	Recall	F1 score	Length support	TP	FP	FN
R10.4.1	Scrappie	B. subtilis	0.9892	0.896	0.9403	7897601	891	12	109
R10.4.1	Scrappie	E. faecalis	0.9846	0.8722	0.925	7301638	870	13	130
R10.4.1	Scrappie	L. monocytogenes	0.9885	0.8529	0.9157	7883136	839	12	161
R10.4.1	Scrappie	P. aeruginosa	0.969	0.9573	0.9631	7995410	955	29	45
R10.4.1	Scrappie	S. enterica	0.978	0.9416	0.9594	5089945	932	13	68
R10.4.1	Scrappie	S. aureus	0.9831	0.7931	0.8779	7803958	785	12	215
R10.4.1	Scrappie	S. cerevisiae	0.9328	0.8354	0.8814	7846140	829	60	171
R10.4.1	Campolina	B. subtilis	0.9897	0.8996	0.9425	7897601	895	8	105
R10.4.1	Campolina	E. faecalis	0.9794	0.904	0.9402	7301638	899	16	101
R10.4.1	Campolina	L. monocytogenes	0.9846	0.881	0.9299	7883136	875	15	125
R10.4.1	Campolina	P. aeruginosa	0.9656	0.9477	0.9566	7995410	945	37	55
R10.4.1	Campolina	S. enterica	0.9717	0.9382	0.9547	5089945	931	17	69
R10.4.1	Campolina	S. aureus	0.9839	0.8601	0.9179	7803958	843	14	157
R10.4.1	Campolina	S. cerevisiae	0.9407	0.8593	0.8982	7846140	850	59	150
R9.4.1	Scrappie	B. subtilis	0.9945	0.9724	0.9833	16061461	969	4	31
R9.4.1	Scrappie	E. faecalis	0.9646	0.9793	0.9719	11301460	969	9	31
R9.4.1	Scrappie	L. monocytogenes	0.9962	0.9519	0.9736	20443798	950	6	50
R9.4.1	Scrappie	P. aeruginosa	0.9868	0.9437	0.9647	21906437	951	14	49
R9.4.1	Scrappie	S. enterica	0.9858	0.9582	0.9718	20224361	959	9	41
R9.4.1	Scrappie	S. aureus	0.9969	0.9631	0.9797	18955807	961	3	39
R9.4.1	Scrappie	S. cerevisiae	0.9919	0.9116	0.9501	22990763	914	5	86
R9.4.1	Campolina	B. subtilis	0.9961	0.95	0.9725	16061461	940	3	60
R9.4.1	Campolina	E. faecalis	0.9614	0.9654	0.9634	11301460	944	10	56
R9.4.1	Campolina	L. monocytogenes	0.9981	0.9347	0.9654	20443798	921	3	79
R9.4.1	Campolina	P. aeruginosa	0.9884	0.9158	0.9507	21906437	913	18	87
R9.4.1	Campolina	S. enterica	0.989	0.9297	0.9584	20224361	929	13	71
R9.4.1	Campolina	S. aureus	0.996	0.9354	0.9647	18955807	925	4	75
R9.4.1	Campolina	S. cerevisiae	0.9963	0.8885	0.9393	22990763	878	5	122

### Sheet: Supplementary Table 6
Supplementary Table 6: The table summarizes per-class results for Zymo binary classification task and Sigmoni framework. The table presents precision, recall, F1 score, and total read-length support, along with true positives (TP), false positives (FP), and false negatives (FN) for R10.4.1 and R9.4.1 nanopore versions. Yeast is treated as positive class while Bacteria is treated as negative class…
Nanopore version	Framework	Segmentation	Class	Precision	Recall	F1 score	Length support	TP	FP	FN
R10.4.1	Sigmoni	Scrappie	Yeast	0.9773	0.4477	0.6141	7846140	351	19	649
R10.4.1	Sigmoni	Scrappie	Bacteria	0.9101	0.9981	0.9521	43971688	5981	649	19
R10.4.1	Sigmoni	Campolina	Yeast	0.9949	0.6977	0.8202	7846140	587	7	413
R10.4.1	Sigmoni	Campolina	Bacteria	0.9488	0.9994	0.9734	43971688	5993	413	7
R9.4.1	Sigmoni	Scrappie	Yeast	1	0.8899	0.9417	22990763	802	0	198
R9.4.1	Sigmoni	Scrappie	Bacteria	0.9773	1	0.9885	108893324	6000	198	0
R9.4.1	Sigmoni	Campolina	Yeast	1	0.9248	0.9609	22990763	863	0	137
R9.4.1	Sigmoni	Campolina	Bacteria	0.9844	1	0.9921	108893324	6000	137	0

### Sheet: Supplementary Table 7
Supplementary Table 7: The table summarizes per-class results for Zymo binary classification task and Sigmoni framework. The table presents precision, recall, F1 score, and total read-length support, along with true positives (TP), false positives (FP), and false negatives (FN) for R10.4.1 and R9.4.1 nanopore versions. Human is treated as positive class while Zymo is treated as negative class. Th…
Nanopore version	Framework	Segmentation	Class	Precision	Recall	F1 score	Length support	TP	FP	FN
R10.4.1	Sigmoni	Scrappie	Human	0.4975	0.9801	0.66	22406487	7686	3584	80
R10.4.1	Sigmoni	Scrappie	Zymo	0.9852	0.5719	0.7237	51817828	3416	80	3584
R10.4.1	Sigmoni	Campolina	Human	0.6672	0.9975	0.7996	22406487	7699	2026	67
R10.4.1	Sigmoni	Campolina	Zymo	0.9986	0.7848	0.8789	51817828	4974	67	2026
R9.4.1	Sigmoni	Scrappie	Human	0.9246	0.8579	0.89	44670966	6551	441	584
R9.4.1	Sigmoni	Scrappie	Zymo	0.953	0.9763	0.9645	131884087	6559	584	441
R9.4.1	Sigmoni	Campolina	Human	0.865	0.9476	0.9044	44670966	6889	517	246
R9.4.1	Sigmoni	Campolina	Zymo	0.9817	0.9499	0.9655	131884087	6483	246	517

### Sheet: Supplementary Table 8
Supplementary Table 8: The table summarizes per-class results for Zymo multiclass classification task and Sigmoni framework. The table presents precision, recall, F1 score, and total read-length support, along with true positives (TP), false positives (FP), and false negatives (FN) for R10.4.1 and R9.4.1 nanopore versions. The metrics are calculated with "macro average", and length-weighted.
Nanopore version	Framework	Segmentation	Class	Precision	Recall	F1 score	Length support	TP	FP	FN
R10.4.1	Sigmoni	Scrappie	B. subtilis	0.721	0.9104	0.8047	7897601	872	509	128
R10.4.1	Sigmoni	Scrappie	E. faecalis	0.8141	0.8376	0.8257	7301638	766	274	234
R10.4.1	Sigmoni	Scrappie	L. monocytogenes	0.8682	0.8042	0.835	7883136	741	190	259
R10.4.1	Sigmoni	Scrappie	P. aeruginosa	0.9152	0.9231	0.9191	7995410	884	159	116
R10.4.1	Sigmoni	Scrappie	S. enterica	0.9031	0.8033	0.8503	5089945	689	75	311
R10.4.1	Sigmoni	Scrappie	S. aureus	0.9528	0.6944	0.8033	7803958	604	46	396
R10.4.1	Sigmoni	Scrappie	S. cerevisiae	0.743	0.8287	0.7835	7846140	768	423	232
R10.4.1	Sigmoni	Campolina	B. subtilis	0.8739	0.9657	0.9175	7897601	941	240	59
R10.4.1	Sigmoni	Campolina	E. faecalis	0.9204	0.941	0.9306	7301638	890	124	110
R10.4.1	Sigmoni	Campolina	L. monocytogenes	0.9324	0.9256	0.929	7883136	884	115	116
R10.4.1	Sigmoni	Campolina	P. aeruginosa	0.9487	0.9635	0.9561	7995410	940	105	60
R10.4.1	Sigmoni	Campolina	S. enterica	0.9545	0.9001	0.9265	5089945	822	47	178
R10.4.1	Sigmoni	Campolina	S. aureus	0.9807	0.8682	0.921	7803958	801	33	199
R10.4.1	Sigmoni	Campolina	S. cerevisiae	0.9067	0.9211	0.9138	7846140	875	183	125
R9.4.1	Sigmoni	Scrappie	B. subtilis	0.9197	0.953	0.9361	16061461	923	127	77
R9.4.1	Sigmoni	Scrappie	E. faecalis	0.7813	0.9542	0.8591	11301460	923	142	77
R9.4.1	Sigmoni	Scrappie	L. monocytogenes	0.9785	0.9357	0.9566	20443798	911	40	89
R9.4.1	Sigmoni	Scrappie	P. aeruginosa	0.9568	0.9482	0.9525	21906437	947	114	53
R9.4.1	Sigmoni	Scrappie	S. enterica	0.957	0.9626	0.9598	20224361	936	55	64
R9.4.1	Sigmoni	Scrappie	S. aureus	0.9955	0.9165	0.9544	18955807	888	6	112
R9.4.1	Sigmoni	Scrappie	S. cerevisiae	0.9672	0.9417	0.9542	22990763	901	87	99
R9.4.1	Sigmoni	Campolina	B. subtilis	0.9437	0.9731	0.9581	16061461	962	86	38
R9.4.1	Sigmoni	Campolina	E. faecalis	0.8853	0.9676	0.9246	11301460	946	73	54
R9.4.1	Sigmoni	Campolina	L. monocytogenes	0.9827	0.941	0.9614	20443798	929	39	71
R9.4.1	Sigmoni	Campolina	P. aeruginosa	0.9668	0.9682	0.9675	21906437	960	76	40
R9.4.1	Sigmoni	Campolina	S. enterica	0.9566	0.9686	0.9626	20224361	949	53	51
R9.4.1	Sigmoni	Campolina	S. aureus	0.9891	0.9568	0.9727	18955807	930	13	70
R9.4.1	Sigmoni	Campolina	S. cerevisiae	0.9753	0.9605	0.9678	22990763	928	56	72
